# Quantifying the effects of switchgrass (*Panicum virgatum*) on deep organic C stocks using natural abundance ^14^C in three marginal soils

**DOI:** 10.1101/2020.07.07.190587

**Authors:** Eric W. Slessarev, Erin E. Nuccio, Karis J. McFarlane, Christina Ramon, Malay Saha, Mary K. Firestone, Jennifer Pett-Ridge

## Abstract

Perennial bioenergy crops have been shown to increase soil organic carbon (SOC) stocks, potentially offsetting anthropogenic C emissions. The effects of perennial bioenergy crops on SOC are typically assessed at shallow depths (< 30 cm), but the deep root systems of these crops may also have substantial effects on SOC stocks at greater depths. We hypothesized that deep (> 30 cm) soil organic carbon (SOC) stocks would be greater under bioenergy crops relative to stocks under shallow-rooted conventional crop cover. To test this, we sampled soils to between 1- and 3-meters depth at three sites in Oklahoma with 10-20 year old switchgrass (*Panicum virgatum*) stands, and collected paired samples from nearby fields cultivated with shallow rooted annual crops. We measured root biomass, total organic C, ^14^C, ^13^C, and other soil properties in three replicate soil cores in each field and used a mixing model to estimate the proportion of recently fixed C under switchgrass based on ^14^C. The subsoil C stock under switchgrass (defined over 500-1500 kg m^-2^ equivalent soil mass, approximately 30-100 cm depth) exceeded the subsoil stock in neighboring fields by 1.5 kg C m^-2^ at a sandy loam site, 0.6 kg C m^-2^ at a site with loam soils, and showed no significant difference at a third site with clay soils. Using the mixing model, we estimated that additional SOC introduced after switchgrass cultivation comprised 31% of the subsoil C stock at the sandy loam site, 22% at the loam site, and 0% at the clay site. These results suggest that switchgrass can contribute significantly to subsoil organic C—but also indicated that this effect varies across sites. Our analysis shows that agricultural strategies that emphasize deep-rooted grass cultivars can increase soil C relative to conventional crops while expanding energy biomass production on marginal lands.
