## Supplemental Table 1 for "Quantifying the effects of switchgrass (*Panicum virgatum*) on deep organic C stocks using natural abundance ^14^C in three marginal soils"

### Sheet: OK_data_2020-06-11
Supplemental Table 1
Paper title: Quantifying the effects of switchgrass (Panicum virgatum) on deep organic C stocks using natural abundance 14C in three marginal soils
Author list: Slessarev, E.W., Nuccio, E.E., McFarlane, K.J., Ramon, C., Saha, M., Firestone, M.K., Pett-Ridge, J.
Table description: Rows represent individual soil layers with analyses and associated information listed in columns. Column descriptions and units are listed under column names. Missing data are indicated with "NA".
Sample_ID	Site	Plot	Core	Upper_depth	Lower_depth	Bulk_density	Cumulative_soil_mass	Interval_mass	Root_biomass	Silt	Sand	Clay	Texture_class	Total_C	Organic_C	Inorganic_C	OC_stock	Cumulative_OC_stock	Total_N	d13C	d15N	14C_date_measured	14C_AMS	14C_CAMS_ID	Delta14C	Exchangeable_Ca	Exchangeable_K	Exchangeable_Mg	Exchangeable_Na	pH_H2O
Unique identifier (text)	Study site (text)	plant cover (text)	Core identifier (text)	Interval depth (cm)	Interval depth (cm)	(g cm-3)	Cumulative mineral soil mass (kg m-2)	Mineral soil mass of interval (kg m-2)	Root mass (mg cm-3)	Particles 50-2000um (%)	Particles 2-50 um (%)	Particles < 2 um (%)	USDA texture class (text)	Total C by dry combustion (%)	Organic C, total C - inorganic C (%)	Inorganic C (%)	Organic C stock (kg C m-2)	Cumulative organic C stock (kg C m-2)	Total N by dry combustion (%)	delta 13C (‰)	delta 15 N (‰)	14C measurment date (text)	14C instrument type (text)	Center for Accelerator Mass Spectrometry identifier (text)	Delta 14C (‰)	BaCl extractable Ca (meq 100 g-1)	BaCl extractable K (meq 100 g-1)	BaCl extractable Mg (meq 100 g-1)	BaCl extractable Na (meq 100 g-1)	Soil pH in water
1_PDF_DR_0cm_c1	Clay	switchgrass	c1	0	30	1.40743	414.123	414.123	1.89586	3.2	36	60.7	Cl	0.96	0.96	0	4.01411	4.01411	0.094	-14.5	7.8	2019-05-10	CPT	181770	-90.1	10.5844	11.1993	0.21868	0.926499	7.06
2_PDF_DR_30cm_c1	Clay	switchgrass	c1	30	60	1.54559	874.645	460.523	0.159892	7.8	39	53.1	Cl	0.34	0.34	0	1.57112	5.58523	0.038	-15.04	7.51	2019-05-10	CPT	181771	-160	8.21897	12.0798	0.186197	2.26623	7.01
3_PDF_DR_60cm_c1	Clay	switchgrass	c1	60	90	1.6963	1381.91	507.262	0.361661	2.3	40.2	57.4	Cl	0.17	0.16	0.01	0.812921	6.39815	0.024	-15.18	5.94	2019-05-13	FN	181762	-274.3	5.86357	11.4709	0.174688	4.10182	7.14
4_PDF_DR_90cm_c1	Clay	switchgrass	c1	90	120	1.47843	1825.44	443.529	0.209383	20.9	40.3	38.9	ClLo	0.19	0	0.25	0	6.39815	0.017	-16.24	6.54	2019-05-13	FN	181763	-369.5	5.67893	10.072	0.140671	4.589	6.87
5_PDF_DR_120cm_c1	Clay	switchgrass	c1	120	150	1.50458	2276.18	450.743	0.0456835	5.7	54.9	39.5	SaCl	0.1	0.07	0.03	0.315741	6.71389	0.012	-18.47	5.73	2019-05-13	FN	181764	-562.4	3.94231	8.97758	0.144763	3.31582	6.79
13_PDF_DR_0cm_c2	Clay	switchgrass	c2	0	30	1.5998	472.164	472.164	4.31328	18.4	57.2	24.3	SaClLo	0.82	0.81	0.01	3.85576	3.85576	0.081	-15.79	8.71	2019-02-05	CPT	181023	-72.4	5.70388	3.0035	0.124302	0.0413227	6.18
14_PDF_DR_30cm_c2	Clay	switchgrass	c2	30	60	1.58777	944.302	472.138	0.845144	5	61.6	33.4	SaClLo	0.44	0.44	0	2.08659	5.94235	0.045	-13.53	8.14	2019-02-05	CPT	181024	-182.2	6.23784	3.20922	0.164713	0.036103	6
15_PDF_DR_60cm_c2	Clay	switchgrass	c2	60	90	1.65001	1436.73	492.429	0.102788	11.2	65.6	23.3	SaClLo	0.26	0.26	0	1.28365	7.226	0.027	-13.99	7.49	2019-02-05	CPT	181025	-226.7	6.23285	3.37379	0.165736	0.0391478	6.18
16_PDF_DR_90cm_c2	Clay	switchgrass	c2	90	120	1.60969	1917.8	481.073	0.300749	7	65.7	27.3	SaClLo	0.2	0.19	0.01	0.915779	8.14178	0.021	-14.09	7.63	2019-02-05	CPT	181026	-218.4	5.92345	3.43139	0.156784	0.0287084	6.31
17_PDF_DR_120cm_c2	Clay	switchgrass	c2	120	150	1.60193	2397.61	479.81	0.083753	4.1	62.1	33.8	SaClLo	0.09	0.08	0.01	0.384155	8.52594	0.014	-15.77	6.8	2019-02-06	CPT	181038	-417.5	6.68197	3.96626	0.176222	0.0352331	6.18
18_PDF_DR_150cm_c2	Clay	switchgrass	c2	150	180	1.28827	2783.79	386.173	0	6.5	66.5	27	SaClLo	0.04	0.04	0	0.154531	8.68047	0.008	-17.92	9.5	2019-02-05	CPT	181005	-585.5	6.59714	3.62065	0.173921	0.0269685	6.04
25_PDF_DR_0cm_c3	Clay	switchgrass	c3	0	30	1.37842	407.489	407.489	0.491097	22.1	64.9	12.8	SaLo	0.73	0.73	0	2.99655	2.99655	0.072	-13.63	8.91	2019-05-10	CPT	181772	-84.1	4.50122	2.19708	0.11356	0.0243587	6.14
26_PDF_DR_30cm_c3	Clay	switchgrass	c3	30	60	1.39312	821.914	414.424	0.395923	20.7	48.5	30.8	SaClLo	0.42	0.42	0	1.74792	4.74447	0.038	-13.44	8.16	2019-05-10	CPT	181773	-188.7	6.36259	3.36556	0.151925	0.0448025	5.98
27_PDF_DR_60cm_c3	Clay	switchgrass	c3	60	90	1.6408	1311.99	490.073	0.335012	27.3	42.9	29.7	ClLo	0.22	0.22	0	1.08054	5.82501	0.022	-14.64	7.22	2019-05-10	CPT	181774	-196.4	6.91152	4.36124	0.177757	0.0565469	5.99
28_PDF_DR_90cm_c3	Clay	switchgrass	c3	90	120	1.80846	1853.66	541.669	0	21.6	44.4	33.8	ClLo	0.08	0.08	0	0.433682	6.25869	0.017	-16.14	7.2	2019-05-10	CPT	181775	-377.2	6.63207	5.01954	0.191313	0.0404528	6.29
29_PDF_DR_120cm_c3	Clay	switchgrass	c3	120	150	1.67468	2355.05	501.399	0.0609113	9.4	51.4	39.2	SaCl	0.1	0.1	0	0.501901	6.76059	0.015	-15.69	7.18	2019-05-10	CPT	181776	-302.7	7.38061	5.7519	0.212285	0.0434976	5.99
37_PDF_SR_0cm_c4	Clay	reference	c4	0	30	1.58887	467.795	467.795	0.0951739	17.6	40.3	42	Cl	0.93	0.93	0	4.39134	4.39134	0.093	-15.86	9.4	2019-02-05	CPT	181006	-99.8	10.0504	7.81732	0.186453	0.129623	6.22
38_PDF_SR_30cm_c4	Clay	reference	c4	30	60	1.31271	859.168	391.373	0	20.3	35.3	44.4	Cl	0.32	0.31	0.01	1.21703	5.60836	0.036	-14.69	8.2	2019-02-05	CPT	181027	-174	7.50037	8.96935	0.182361	0.260986	6.52
39_PDF_SR_60cm_c4	Clay	reference	c4	60	90	1.73045	1375.08	515.917	0	17.2	41.9	40.8	Cl	0.31	0.31	0	1.60432	7.21268	0.034	-15.7	7.54	2019-02-06	CPT	181039	-206.8	6.1031	9.43016	0.192336	0.791656	6.61
40_PDF_SR_90cm_c4	Clay	reference	c4	90	120	1.79597	1912.69	537.605	0	24.1	33.3	42.6	Cl	0.11	0.11	0	0.592017	7.8047	0.029	-16.43	6.34	2019-02-05	CPT	181007	-320.6	6.68197	11.512	0.17878	1.74425	6.46
41_PDF_SR_120cm_c4	Clay	reference	c4	120	150	1.81908	2456.67	543.977	0	20	10.9	69.1	Cl	0.58	0.16	0.42	0.871758	8.67645	0.031	-17.12	5.69128	2019-02-05	CPT	181028	-309.6	9.03239	12.7793	0.223028	3.01873	7.1
42_PDF_SR_150cm_c4	Clay	reference	c4	150	180	1.7606	2984.85	528.181	0	27.4	18.6	54	Cl	1.27	0	1.45	0	8.67645	0.03	-19.4759	4.92238	2019-02-05	CPT	181008	-455.7	7.181	10.3682	0.202566	2.7795	7.29
49_PDF_SR_0cm_c5	Clay	reference	c5	0	30	1.59698	472.195	472.195	0.0114209	20	32	47.9	Cl	0.72	0.72	0	3.42446	3.42446	0.073	-15.64	8.96	2019-05-10	CPT	181777	-109.6	10.1253	10.7056	0.223539	0.448025	6.81
50_PDF_SR_30cm_c5	Clay	reference	c5	30	60	1.71233	982.401	510.206	0	11.1	40.7	48.2	Cl	0.35	0.34	0.01	1.74062	5.16508	0.042	-15.45	7.15	2019-05-22	CPT	181893	-140.7	8.18903	12.2526	0.191824	1.41367	6.83
51_PDF_SR_60cm_c5	Clay	reference	c5	60	90	1.6518	1476.35	493.954	0	7.5	36	56.5	Cl	0.21	0.16	0.05	0.791593	5.95667	0.027	-16.17	6.7	2019-05-29	FN	181909	-250.5	9.26693	13.6433	0.201543	3.38846	7.11
52_PDF_SR_90cm_c5	Clay	reference	c5	90	120	1.77202	2006.79	530.437	0	9.3	35.1	55.6	Cl	0.24	0.11	0.13	0.584124	6.54079	0.02	-16.76	6.15	2019-06-11	FN	181989	-405	8.21398	13.3553	0.179292	4.00613	7.16
53_PDF_SR_120cm_c5	Clay	reference	c5	120	150	1.84847	2559.11	552.322	0	34.7	32.9	32.3	ClLo	2.22	0.2	2.02	1.10686	7.64765	0.013	-20.0006	5.21391	2019-05-13	FN	181765	-630.3	5.15994	7.81732	0.162923	2.31407	7.11
61_PDF_SR_0cm_c6	Clay	reference	c6	0	30	1.51505	448.971	448.971	0.0571043	18.2	56.7	26.8	SaClLo	0.61	0.61	0	2.75553	2.75553	0.059	-14.13	8.05	2019-05-10	CPT	181778	-137.2	5.46933	3.25036	0.154738	0.0561119	6.87
62_PDF_SR_30cm_c6	Clay	reference	c6	30	60	1.69764	955.002	506.031	0	31.1	40	28.8	ClLo	0.32	0.32	0	1.6245	4.38003	0.032	-14.32	7.29	2019-05-10	CPT	181779	-217.2	7.30076	6.27031	0.181338	0.126143	6.54
63_PDF_SR_60cm_c6	Clay	reference	c6	60	90	1.58963	1430.08	475.077	0	17.5	44.3	38.2	ClLo	0.19	0.19	0	0.904365	5.2844	0.022	-16.84	4.92	2019-05-13	FN	181765	-251.5	6.19791	7.36474	0.214076	0.359725	6.61
64_PDF_SR_90cm_c6	Clay	reference	c6	90	120	1.64171	1921.12	491.036	0	24.8	36.4	38.8	ClLo	0.15	0.15	0	0.73766	6.02206	0.02	-16.15	6	2019-05-10	CPT	181780	-235.4	7.18599	9.51245	0.180571	0.939548	6.71
65_PDF_SR_120cm_c6	Clay	reference	c6	120	150	2.11971	2556.01	634.896	0	43.9	24.4	31.6	ClLo	0.08	0.08	0	0.508324	6.53038	0.016	-17.34	4.76	2019-05-10	CPT	181781	-343.5	7.41554	9.96503	0.184407	1.28318	6.79
73_RR_DR_0cm_c7	SandyLoam	switchgrass	c7	0	30	1.55925	464.876	464.876	2.71436	21.1	74	4.9	SaLo	0.31	0.31	0	1.4456	1.4456	0.023	-14.88	6.6	2019-02-06	CPT	181032	-27.1	2.23065	0.954536	0.221237	0.00478474	6.81
74_RR_DR_30cm_c7	SandyLoam	switchgrass	c7	30	60	1.25279	838.233	373.357	1.23345	36.1	55.7	8.3	SaLo	0.33	0.33	0	1.23616	2.68175	0.026	-13.22	7.32	2019-02-06	CPT	181033	-125.6	3.7926	1.44003	0.174944	0	6.22
75_RR_DR_60cm_c7	SandyLoam	switchgrass	c7	60	90	1.19538	1195.13	356.894	1.30959	32.7	56.9	10.4	SaLo	0.24	0.24	0	0.858606	3.54036	0.023	-12.84	7.11	2019-02-06	CPT	181034	-193	4.36649	1.58815	0.180315	0	5.72
76_RR_DR_90cm_c7	SandyLoam	switchgrass	c7	90	120	1.30815	1585.53	390.403	0.220803	NA	NA	NA	NA	0.26	0.26	0	1.01769	4.55805	0.025	-13.4	6	2019-02-06	CPT	181035	-262.1	NA	NA	NA	NA	6.11
77_RR_DR_120cm_c7	SandyLoam	switchgrass	c7	120	150	1.62073	2069.32	483.789	0.403537	29.2	54.9	16	SaLo	0.25	0.25	0	1.2125	5.77056	0.021	-13.72	5.96	2019-02-06	CPT	181036	-367.9	5.94341	1.99136	0.180059	0.00826455	6.32
78_RR_DR_150cm_c7	SandyLoam	switchgrass	c7	150	180	1.03321	2377.86	308.536	0.559622	NA	NA	NA	NA	0.23	0.23	0	0.71127	6.48183	0.02	-14.23	5.7	2019-02-14	CPT	181169	-413.1	NA	NA	NA	NA	6.01
79_RR_DR_180cm_c7	SandyLoam	switchgrass	c7	180	210	1.60429	2858.66	480.805	0.39973	25.6	67.3	7.3	SaLo	0.05	0.05	0	0.240523	6.72235	0.006	-16.36	NA	2019-02-20	FN	181137	-577.7	2.38036	0.92985	0.100004	0	6.02
80_RR_DR_210cm_c7	SandyLoam	switchgrass	c7	210	240	1.69809	3367.78	509.122	0.0913669	NA	NA	NA	NA	0.03	0.03	0	0.152782	6.87513	0.004	-20.22	3.13	2019-06-11	FN	181991	-732.6	NA	NA	NA	NA	6.05
81_RR_DR_240cm_c7	SandyLoam	switchgrass	c7	240	270	0.856336	3624.38	256.593	0	16.9	69.5	13.7	SaLo	0.06	0.06	0	0.154048	7.02918	0.01	-22.6	3.88	2019-02-14	CPT	181174	-820.6	4.47627	2.32874	0.181338	0	6.1
82_RR_DR_270cm_c7	SandyLoam	switchgrass	c7	270	300	1.59264	4101.5	477.123	0	NA	NA	NA	NA	0.07	0.07	0	0.33422	7.3634	0.013	-22.56	4.17	2019-02-14	CPT	181170	-809	NA	NA	NA	NA	5.81
83_RR_DR_300cm_c7	SandyLoam	switchgrass	c7	300	330	1.26817	4481.42	379.919	0	10.8	75.9	13.5	SaLo	0.07	0.07	0	0.26613	7.62953	0.011	-22.53	3.77	2019-02-14	CPT	181171	-800.9	4.87549	2.92944	0.194382	0	5.87
85_RR_DR_0cm_c8	SandyLoam	switchgrass	c8	0	30	1.67422	498.65	498.65	3.04556	21.4	71.5	7.2	SaLo	0.36	0.36	0	1.80163	1.80163	0.029	-14.56	7.06	2018-11-19	CPT	180491	-36.7	3.12391	1.13557	0.135812	0	5.81
86_RR_DR_30cm_c8	SandyLoam	switchgrass	c8	30	60	1.20543	857.822	359.171	0.281715	30	61.1	8.9	SaLo	0.34	0.34	0	1.22535	3.02698	0.038	-12.82	6.97	2018-11-19	CPT	180492	-130.5	4.01717	1.70335	0.138113	0	6.13
87_RR_DR_60cm_c8	SandyLoam	switchgrass	c8	60	90	1.08342	1181.16	323.336	0.357854	35.8	54.4	9.9	SaLo	0.26	0.26	0	0.842866	3.86984	0.044	-12.53	7.33	2018-11-19	CPT	180493	-190.1	4.67588	1.60461	0.185174	0	6
88_RR_DR_90cm_c8	SandyLoam	switchgrass	c8	90	120	1.4364	1610.1	428.938	0.422572	NA	NA	NA	NA	0.23	0.23	0	0.988833	4.85867	0.026	-12.83	6.51	2018-11-19	CPT	180498	-225.9	NA	NA	NA	NA	6.02
89_RR_DR_120cm_c8	SandyLoam	switchgrass	c8	120	150	1.34446	2011.18	401.081	0.255066	25.5	53.1	21.4	SaClLo	0.28	0.28	0	1.12618	5.98485	0.025	-13.67	5.51	2018-11-20	CPT	180518	-295.6	4.95035	1.63752	0.162155	0	6.03
90_RR_DR_150cm_c8	SandyLoam	switchgrass	c8	150	180	1.57939	2483.19	472.017	0.776619	NA	NA	NA	NA	0.19	0.19	0	0.898539	6.88339	0.019	-14	5.64	2018-11-19	CPT	180499	-360.1	NA	NA	NA	NA	6.53
91_RR_DR_180cm_c8	SandyLoam	switchgrass	c8	180	210	1.45943	2920.15	436.955	0.346433	31.7	61.2	7.2	SaLo	0.1	0.1	0	0.437392	7.32078	0.017	-14.64	5.08	2018-11-19	CPT	180500	-494.9	3.34348	1.05328	0.129417	0	6.1
92_RR_DR_210cm_c8	SandyLoam	switchgrass	c8	210	240	0.678019	3123.27	203.121	0.559622	NA	NA	NA	NA	0.07	0.07	0	0.142284	7.46307	0.011	-15.33	4.51	2018-11-19	CPT	180501	-435.5	NA	NA	NA	NA	6.08
93_RR_DR_240cm_c8	SandyLoam	switchgrass	c8	240	270	1.77914	3656.26	532.995	0.194155	25.6	66.6	7.7	SaLo	0.07	0.07	0	0.373358	7.83643	0.012	-15.78	3.14	2018-11-19	CPT	180502	-549.5	3.00913	1.06974	0.134533	0	6.18
94_RR_DR_270cm_c8	SandyLoam	switchgrass	c8	270	300	1.76723	4186.01	529.744	0	NA	NA	NA	NA	0.04	0.04	0	0.211982	8.04841	0.009	-19.25	2.81	2018-11-19	CPT	180503	-685.8	NA	NA	NA	NA	5.98
95_RR_DR_300cm_c8	SandyLoam	switchgrass	c8	300	330	1.33769	4587.31	401.306	0	NA	NA	NA	NA	0	0	0	0	8.04841	0.001	NA	NA	2018-11-26	FN	180553	NA	NA	NA	NA	NA	5.9
96_RR_DR_330cm_c8	SandyLoam	switchgrass	c8	330	360	1.26627	4967.2	379.881	0	1.2	98.1	0.8	Sa	0	0	0	0	8.04841	0.001	NA	NA	2018-11-26	FN	180554	NA	0.703628	0.271549	0.0368302	0	6.07
97_RR_DR_0cm_c9	SandyLoam	switchgrass	c9	0	30	1.75211	522.165	522.165	3.2283	27.5	65.6	6.9	SaLo	0.33	0.33	0	1.72885	1.72885	0.031	-15.29	7.35	2018-11-28	CPT	180573	-31.2	2.39034	0.954536	0.181849	0	5.79
98_RR_DR_30cm_c9	SandyLoam	switchgrass	c9	30	60	1.31812	914.991	392.826	0.433993	34.7	56.7	8.6	SaLo	0.33	0.33	0	1.30062	3.02947	0.031	-13.08	7.68	2018-11-28	CPT	180574	-116	3.75268	1.50586	0.114327	0	5.92
99_RR_DR_60cm_c9	SandyLoam	switchgrass	c9	60	90	1.29615	1302.05	387.057	0.407344	33	58	9	SaLo	0.23	0.23	0	0.892284	3.92175	0.024	-12.61	7.28	2018-11-28	CPT	180575	-177.7	3.90738	1.38243	0.122	0	5.99
100_RR_DR_90cm_c9	SandyLoam	switchgrass	c9	90	120	1.4565	1737.34	435.29	0.361661	NA	NA	NA	NA	0.19	0.19	0	0.828626	4.75038	0.016	-12.82	6.03	2018-11-28	CPT	180576	-231	NA	NA	NA	NA	6.03
101_RR_DR_120cm_c9	SandyLoam	switchgrass	c9	120	150	1.3954	2154.7	417.364	0.365468	33.3	58.9	7.8	SaLo	0.15	0.15	0	0.626987	5.37736	0.014	-13.76	5.37	2018-11-28	CPT	180577	-352.5	3.46325	1.20963	0.104608	0	6.05
102_RR_DR_150cm_c9	SandyLoam	switchgrass	c9	150	180	1.58442	2629.17	474.469	0.255066	NA	NA	NA	NA	0.09	0.09	0	0.427407	5.80477	0.003	-14.64	5.11	2018-11-28	CPT	180578	-372.8	NA	NA	NA	NA	6.08
103_RR_DR_180cm_c9	SandyLoam	switchgrass	c9	180	210	1.64019	3120.54	491.368	0.460642	22.3	72.2	5.5	SaLo	0.07	0.07	0	0.344198	6.14897	0.001	-14.77	4.44	2018-11-28	CPT	180579	-426.9	2.29552	0.765275	0.0823565	0	6.04
104_RR_DR_210cm_c9	SandyLoam	switchgrass	c9	210	240	1.60326	3600.75	480.209	0.17512	21.2	70.2	8.5	SaLo	0.08	0.08	0	0.384475	6.53344	0.004	-16.09	4.18	2018-11-28	CPT	180580	-580	3.48321	1.22609	0.11535	0	6
105_RR_DR_240cm_c9	SandyLoam	switchgrass	c9	240	270	1.75542	4126.64	525.89	0	NA	NA	NA	NA	0.07	0.07	0	0.368381	6.90183	0	-16.02	4.61	2018-11-28	CPT	180583	-317.7	NA	NA	NA	NA	6.2
106_RR_DR_270cm_c9	SandyLoam	switchgrass	c9	270	300	1.50953	4579.41	452.77	0	1.5	97.1	1.5	Sa	0.01	0.01	0	0.0452815	6.94711	0	NA	NA	2019-01-30	FN	180996	NA	0.813414	0.337379	0.0345284	0	5.94
107_RR_DR_300cm_c9	SandyLoam	switchgrass	c9	300	330	1.47679	5022.18	442.772	0	NA	NA	NA	NA	0.03	0.03	0	0.132872	7.07998	0	NA	NA	2019-01-30	FN	180997	NA	NA	NA	NA	NA	5.96
109_RR_SR_0cm_c10	SandyLoam	reference	c10	0	30	1.56797	467.945	467.945	0.083753	29.6	60.2	10.1	SaLo	0.26	0.26	0	1.21983	1.21983	0.02	-18.91	6.46	2018-11-19	CPT	180504	-109.5	3.70278	1.32483	0.086193	0	6.23
110_RR_SR_30cm_c10	SandyLoam	reference	c10	30	60	1.24267	839.627	371.681	0	32.5	57.3	10.2	SaLo	0.15	0.15	0	0.55836	1.77819	0.017	-13.88	6.22	2018-11-19	CPT	180505	-203.9	4.14691	1.50586	0.0910526	0	6.38
111_RR_SR_60cm_c10	SandyLoam	reference	c10	60	90	1.24027	1210.89	371.262	0.0114209	30	60.6	9.5	SaLo	0.11	0.11	0	0.408838	2.18703	0.006	-14.19	5.86	2018-11-19	CPT	180494	-266	3.97225	1.27546	0.0856815	0	6.25
112_RR_SR_90cm_c10	SandyLoam	reference	c10	90	120	1.09838	1539.68	328.79	0	NA	NA	NA	NA	0.11	0.11	0	0.362067	2.54909	0.007	-15.32	3.79	2018-11-19	CPT	180495	-278	NA	NA	NA	NA	6.3
113_RR_SR_120cm_c10	SandyLoam	reference	c10	120	150	1.1805	1893.4	353.725	0.00380695	12.5	81.3	6.1	LoSa	0.06	0.06	0	0.212362	2.76146	0	-16.4	NA	2018-11-20	CPT	180519	-463.7	3.079	1.11911	0.0790316	0	6.42
114_RR_SR_150cm_c10	SandyLoam	reference	c10	150	180	1.41645	2318.25	424.851	0	0.6	96.6	4.4	Sa	0.01	0.01	0	0.0424894	2.80394	0	NA	NA	2018-11-26	FN	180555	-620.5	1.1777	0.403209	0.0340168	0	6.35
115_RR_SR_180cm_c10	SandyLoam	reference	c10	180	210	1.28222	2702.61	384.358	0	14.6	78.7	6.7	LoSa	0.04	0.04	0	0.153805	2.95775	0	-20.18	NA	2018-11-26	FN	180556	-520.4	2.58496	0.880477	0.0680336	0	6.58
116_RR_SR_210cm_c10	SandyLoam	reference	c10	210	240	1.49096	3149.63	447.018	0	NA	NA	NA	NA	0.03	0.03	0	0.134146	3.0919	0	-17.98	NA	2018-11-19	CPT	180496	-494.9	NA	NA	NA	NA	6.2
117_RR_SR_240cm_c10	SandyLoam	reference	c10	240	270	1.14079	3491.8	342.169	0	1.4	95.9	4.7	Sa	0.01	0.01	0	0.0342203	3.12612	0	NA	NA	2018-11-26	FN	180557	NA	1.87634	0.543098	0.0460378	0.759468	6.42
118_RR_SR_270cm_c10	SandyLoam	reference	c10	270	300	0.917857	3767.05	275.247	0	NA	NA	NA	NA	0.02	0.02	0	0.0550604	3.18118	0	NA	NA	2018-11-28	CPT	180582	-633.6	NA	NA	NA	NA	6.32
121_RR_SR_0cm_c11	SandyLoam	reference	c11	0	30	1.62774	486.173	486.173	0.0228417	27.5	62.4	10	SaLo	0.22	0.22	0	1.07194	1.07194	0.013	-16.8	5.73	2018-11-28	CPT	180584	-94.3	3.49818	1.77741	0.0831238	0	6.13
122_RR_SR_30cm_c11	SandyLoam	reference	c11	30	60	1.30057	875.174	389	0	25.3	65.6	9.2	SaLo	0.15	0.15	0	0.584377	1.65632	0.005	-15.05	5.3	2018-11-28	CPT	180585	-225.4	3.70777	1.47295	0.0723817	0	6.35
123_RR_SR_60cm_c11	SandyLoam	reference	c11	60	90	1.54665	1338.15	462.975	0	14.1	76.1	9.7	SaLo	0.11	0.11	0	0.509833	2.16615	0.005	-15.3	4.23	2018-11-28	CPT	180586	-300.1	3.70777	1.33306	0.0772412	0	6.76
124_RR_SR_90cm_c11	SandyLoam	reference	c11	90	120	1.35352	1743.64	405.489	0	8	85.6	6.5	LoSa	0.07	0.07	0	0.284041	2.45019	0.01	-18.15	NA	2018-12-18	FN	180770	-358.3	2.39034	0.822876	0.0639414	0	6.12
125_RR_SR_120cm_c11	SandyLoam	reference	c11	120	150	1.31447	2137.82	394.182	0	0.3	95.6	5	Sa	0.02	0.02	0	0.0788521	2.52904	0.002	NA	NA	2019-01-30	FN	180998	NA	1.77155	0.633614	0.0519204	0	6.12
126_RR_SR_150cm_c11	SandyLoam	reference	c11	150	180	1.28382	2522.81	384.992	0	NA	NA	NA	NA	0.02	0.02	0	0.0770137	2.60606	0.004	NA	NA	2019-01-30	FN	180999	NA	NA	NA	NA	NA	6.24
127_RR_SR_180cm_c11	SandyLoam	reference	c11	180	210	1.32014	2918.69	395.883	0	NA	NA	NA	NA	0.02	0.02	0	0.0791924	2.68525	0.001	NA	NA	2019-02-12	FN	181092	NA	NA	NA	NA	NA	6.37
128_RR_SR_210cm_c11	SandyLoam	reference	c11	210	240	1.28926	3305.4	386.702	0	1.2	95.9	4.9	Sa	0.01	0.01	0	0.038674	2.72392	0	NA	NA	2019-02-12	FN	181093	NA	1.69669	0.559556	0.0473166	0	6.27
133_RR_SR_0cm_c12	SandyLoam	reference	c12	0	30	1.67894	500.963	500.963	0.0647182	28.7	61.7	9.4	SaLo	0.27	0.27	0	1.35626	1.35626	0.03	-18.51	6.21	2019-02-06	CPT	181037	-48.3	6.94645	3.18453	0.173153	0	6.13
134_RR_SR_30cm_c12	SandyLoam	reference	c12	30	60	1.57794	972.737	471.774	0.0266487	29	61.5	9.5	SaLo	0.17	0.17	0	0.803381	2.15964	0.016	-14.63	5.46	2019-02-14	CPT	181172	-216.6	3.87245	1.39889	0.0925871	0	6.36
135_RR_SR_60cm_c12	SandyLoam	reference	c12	60	90	1.40758	1394	421.262	0.0342626	21.3	69.5	9.2	SaLo	0.12	0.12	0	0.506121	2.66576	0.013	-14.87	4.48	2019-02-14	CPT	181175	-248.2	3.53311	1.06151	0.0726374	0	6.42
136_RR_SR_90cm_c12	SandyLoam	reference	c12	90	120	1.35056	1798.6	404.599	0	NA	NA	NA	NA	0.07	0.07	0	0.283418	2.94918	0.006	-16.39	NA	2019-02-12	FN	181098	NA	NA	NA	NA	NA	6.45
137_RR_SR_120cm_c12	SandyLoam	reference	c12	120	150	1.14772	2142.64	344.041	0	6.6	89.7	3.7	Sa	0.04	0.04	0	0.137671	3.08685	0.003	NA	NA	2019-02-12	FN	181094	NA	1.90628	0.641843	0.0508974	0	6.47
138_RR_SR_150cm_c12	SandyLoam	reference	c12	150	180	1.48989	2589.43	446.788	0	NA	NA	NA	NA	0.02	0.02	0	0.0893755	3.17623	0.001	NA	NA	2019-02-12	FN	181095	NA	NA	NA	NA	NA	6.21
139_RR_SR_180cm_c12	SandyLoam	reference	c12	180	210	1.505	3040.93	451.501	0	21.1	71.6	7.3	SaLo	0.17	NA	0	0	3.17623	0.017	NA	5.27	2019-02-14	CPT	181173	NA	3.14886	1.06974	0.0780085	0	6.24
140_RR_SR_210cm_c12	SandyLoam	reference	c12	210	240	1.71766	3556.02	515.092	0	NA	NA	NA	NA	0.02	0.02	0	0.103039	3.27927	0.002	NA	NA	2019-02-12	FN	181096	NA	NA	NA	NA	NA	6.16
141_RR_SR_240cm_c12	SandyLoam	reference	c12	240	270	0.686775	3762.01	205.991	0	2.5	97.6	0	Sa	0.01	0.01	0	0.0206012	3.29987	0	NA	NA	2019-02-12	FN	181097	NA	1.24258	0.427895	0.0462936	0	6.38
145_ST_DR_0cm_c1	Loam	switchgrass	c1	0	30	1.59298	466.808	466.808	1.16645	48.7	23.7	27.7	ClLo	1.16	1.16	0	5.47853	5.47853	0.103	-16.54	7.12	2019-05-10	CPT	181784	-63.8	9.81087	2.9459	0.311778	0	6.68
146_ST_DR_30cm_c1	Loam	switchgrass	c1	30	60	1.44116	895.957	429.149	0.493381	24.2	53.6	22.2	SaClLo	0.37	0.37	0	1.59375	7.07227	0.041	-14.74	8.32	2019-05-22	CPT	181894	-100.5	8.41359	2.76486	0.205891	0.0139192	6.87
147_ST_DR_60cm_c1	Loam	switchgrass	c1	60	90	1.45572	1330.75	434.794	0.261918	23.9	61.2	14.8	SaLo	0.22	0.22	0	0.958656	8.03093	0.022	-15.41	5.24	2019-05-22	CPT	181895	-139.3	6.60213	2.62497	0.180315	0	6.85
148_ST_DR_90cm_c1	Loam	switchgrass	c1	90	120	1.51613	1783.32	452.566	0.0822302	NA	NA	NA	NA	0.25	0.25	0	1.13425	9.16518	0.024	-15.59	7.12	2019-05-22	CPT	181896	-173.9	NA	NA	NA	NA	6.91
149_ST_DR_120cm_c1	Loam	switchgrass	c1	120	150	1.46792	2222.28	438.967	0.147202	25.4	60.3	14.4	SaLo	0.16	0.16	0	0.703473	9.86865	0.014	-16.96	5.43	2019-06-11	FN	181990	-204.5	6.06318	2.71549	0.16369	0	7.07
150_ST_DR_150cm_c1	Loam	switchgrass	c1	150	180	1.44062	2652.48	430.197	0.0456835	NA	NA	NA	NA	0.23	0.23	0	0.991734	10.8604	0.019	-15.52	7.16	2019-05-22	CPT	181887	-197.3	NA	NA	NA	NA	7.02
151_ST_DR_180cm_c1	Loam	switchgrass	c1	180	210	1.80928	3192.33	539.852	0.0228417	46.9	30.3	22.9	Lo	0.27	0.27	0	1.46155	12.3219	0.024	-15.2	6.33	2019-05-22	CPT	181897	-236.9	9.55637	3.49722	0.282877	0.0213138	6.99
152_ST_DR_210cm_c1	Loam	switchgrass	c1	210	240	1.30556	3582.28	389.945	0.00761391	NA	NA	NA	NA	0.22	0.22	0	0.859771	13.1817	0.025	-15.57	6.26	2019-05-10	CPT	181786	-390.9	NA	NA	NA	NA	7.05
153_ST_DR_240cm_c1	Loam	switchgrass	c1	240	270	1.56337	4049.51	467.23	0.00913669	43.8	34.6	21.6	Lo	0.19	0.19	0	0.889427	14.0711	0.018	-15.59	5.22	2019-05-10	CPT	181787	-366.2	11.807	2.76486	0.317661	0.0308833	7.13
157_ST_DR_0cm_c2	Loam	switchgrass	c2	0	30	1.46711	432.475	432.475	3.27779	34.3	43.9	21.9	Lo	0.87	0.87	0	3.79556	3.79556	0.078	-16.21	7.48	2019-02-05	CPT	181013	-11.6	10.3049	2.96235	0.243489	0.00347981	6.85
158_ST_DR_30cm_c2	Loam	switchgrass	c2	30	60	1.43431	860.101	427.626	0.871793	35.4	45.7	18.9	Lo	0.31	0.31	0	1.32976	5.12532	0.032	-15.22	8.1	2019-02-05	CPT	181014	-112.4	8.22895	2.98704	0.203845	0.00478474	7.23
159_ST_DR_60cm_c2	Loam	switchgrass	c2	60	90	1.15718	1205.66	345.558	0.344149	29.8	52.1	18.1	Lo	0.23	0.23	0	0.796616	5.92193	0.026	-15.13	7.51	2019-02-05	CPT	181015	-137.5	4.74575	2.06542	0.103329	0	7.09
160_ST_DR_90cm_c2	Loam	switchgrass	c2	90	120	1.59113	1680.99	475.335	0.395923	NA	NA	NA	NA	0.21	0.21	0	1.0003	6.92224	0.021	-15.78	6.6	2019-02-05	CPT	181016	-188.1	NA	NA	NA	NA	7.04
161_ST_DR_120cm_c2	Loam	switchgrass	c2	120	150	1.56787	2150.32	469.328	0.271055	10.9	75.2	14	SaLo	0.11	0.11	0	0.516829	7.43907	0.017	-16.32	5.56	2019-02-05	CPT	181017	-210.8	7.61016	3.08578	0.206914	0.00391478	7.13
162_ST_DR_150cm_c2	Loam	switchgrass	c2	150	180	1.55144	2615.01	464.689	0	NA	NA	NA	NA	0.08	0.08	0	0.372049	7.81112	0.008	-15.92	7.16	2019-02-05	CPT	181018	-234	NA	NA	NA	NA	7.03
163_ST_DR_180cm_c2	Loam	switchgrass	c2	180	210	1.72767	3130.1	515.087	0	31.4	33.6	35	ClLo	0.31	0.31	0	1.60174	9.41285	0.032	-14.88	6.46	2019-02-05	CPT	181019	-314.7	10.9087	4.14729	0.35756	0.0343631	7.01
164_ST_DR_210cm_c2	Loam	switchgrass	c2	210	240	1.83387	3677.51	547.409	0	NA	NA	NA	NA	0.25	0.25	0	1.37195	10.7848	0.02	-15.57	5.89	2019-02-05	CPT	181020	-395.6	NA	NA	NA	NA	7.07
165_ST_DR_240cm_c2	Loam	switchgrass	c2	240	270	1.78647	4211.63	534.119	0	NA	NA	NA	NA	0.17	0.17	0	0.909548	11.6944	0.015	-16.27	5.02	2019-02-05	CPT	181021	-398.3	NA	NA	NA	NA	7.02
166_ST_DR_270cm_c2	Loam	switchgrass	c2	270	300	1.66436	4709.23	497.609	0	NA	NA	NA	NA	0.17	0.17	0	0.847376	12.5417	0.012	-16.14	4.69	2019-02-05	CPT	181022	-399.9	NA	NA	NA	NA	6.94
167_ST_DR_300cm_c2	Loam	switchgrass	c2	300	330	1.49639	5156.54	447.301	0	NA	NA	NA	NA	0.18	0.18	0	0.806594	13.3483	0.014	-15.99	5.41	2019-02-06	CPT	181040	-430.1	NA	NA	NA	NA	6.99
168_ST_DR_330cm_c2	Loam	switchgrass	c2	330	360	1.57751	5628.09	471.551	0	24.1	43.4	32.5	ClLo	0.18	0.18	0	0.850322	14.1986	0.015	-16.52	5.71	2019-02-06	CPT	181041	-430	13.2292	3.39025	0.308198	0.146152	7.42
169_ST_DR_0cm_c3	Loam	switchgrass	c3	0	30	1.67533	493.652	493.652	2.47604	48.8	27	24.2	Lo	0.89	0.89	0	4.43296	4.43296	0.074	-16.53	8.16	2019-05-22	CPT	181898	-5.9	9.36673	2.91298	0.272902	0	7.09
170_ST_DR_30cm_c3	Loam	switchgrass	c3	30	60	1.55804	957.698	464.045	0.112686	37.3	36.9	25.6	Lo	0.37	0.36	0.01	1.6766	6.10956	0.04	-14.863	7.71578	2019-05-22	CPT	181899	-102.4	9.37672	3.31619	0.225074	0	6.69
171_ST_DR_60cm_c3	Loam	switchgrass	c3	60	90	1.54863	1420.06	462.359	0.490336	43.4	42.3	14.3	Lo	0.24	0.24	0	1.11233	7.22189	0.021	-15.1883	7.33753	2019-05-17	CPT	181874	-130.3	7.82474	3.15161	0.205124	0.00652464	6.7
172_ST_DR_90cm_c3	Loam	switchgrass	c3	90	120	1.4801	1861.95	441.898	0.170552	NA	NA	NA	NA	0.24	0.24	0	1.06311	8.285	0.029	-16.0805	7.43735	2019-05-17	CPT	181875	-174.2	NA	NA	NA	NA	7.11
173_ST_DR_120cm_c3	Loam	switchgrass	c3	120	150	1.45997	2298.11	436.153	0.00761391	34.9	51.7	13.4	Lo	0.21	0.21	0	0.917848	9.20284	0.019	-16.9167	7.46132	2019-05-17	CPT	181876	-202.1	5.85858	2.59206	0.194126	0	7.01
174_ST_DR_150cm_c3	Loam	switchgrass	c3	150	180	1.50676	2747.42	449.315	0	NA	NA	NA	NA	0.3	0.3	0	1.352	10.5548	0.024	-15.4753	6.67907	2019-05-22	CPT	181900	-207.2	NA	NA	NA	NA	6.98
175_ST_DR_180cm_c3	Loam	switchgrass	c3	180	210	1.42505	3172.03	424.609	0	30.3	47	22.7	Lo	0.34	0.34	0	1.44859	12.0034	0.027	-14.9568	7.41732	2019-05-17	CPT	181877	-193.4	8.31379	3.2915	0.245535	0	7
176_ST_DR_210cm_c3	Loam	switchgrass	c3	210	240	1.20808	3532.5	360.466	0.00913669	NA	NA	NA	NA	0.27	0.27	0	0.975893	12.9793	0.02	-16.1045	6.50282	2019-05-17	CPT	181878	-344.4	NA	NA	NA	NA	7.19
177_ST_DR_240cm_c3	Loam	switchgrass	c3	240	270	1.6574	4027.63	495.131	0.0456835	NA	NA	NA	NA	0.21	0.21	0	1.04196	14.0213	0.015	-15.9529	6.30503	2019-05-17	CPT	181879	-395	NA	NA	NA	NA	7.09
178_ST_DR_270cm_c3	Loam	switchgrass	c3	270	300	1.65697	4523.13	495.5	0	NA	NA	NA	NA	0.16	0.16	0	0.794071	14.8154	0.016	-15.8671	6.4594	2019-05-17	CPT	181880	-414.8	NA	NA	NA	NA	7.12
179_ST_DR_300cm_c3	Loam	switchgrass	c3	300	330	1.5035	4973.01	449.877	0	21.3	46.2	32.5	SaClLo	0.13	0.13	0	0.585602	15.401	0.011	-16.7347	5.85141	2019-05-17	CPT	181881	-465.1	13.3789	2.518	0.291061	0.0800356	6.86
181_ST_SR_0cm_c4	Loam	reference	c4	0	30	1.51762	450.37	450.37	0	38.3	37.5	24.1	Lo	0.54	0.54	0	2.4452	2.4452	0.052	-20.6363	6.67202	2019-05-17	CPT	181873	-7.2	9.58132	3.48899	0.224306	0	6.82
182_ST_SR_30cm_c4	Loam	reference	c4	30	60	1.43908	879.761	429.391	0	33	46.1	20.9	Lo	0.27	0.27	0	1.1625	3.6077	0.027	-16.7684	6.99941	2019-05-22	CPT	181860	-111.2	8.63317	2.83892	0.177246	0	6.53
183_ST_SR_60cm_c4	Loam	reference	c4	60	90	1.47555	1321.01	441.248	0	30.9	51.2	18	Lo	0.16	0.16	0	0.707128	4.31482	0.028	-15.7049	6.64735	2019-05-17	CPT	181861	-184.2	7.37562	2.81424	0.167015	0	6.95
184_ST_SR_90cm_c4	Loam	reference	c4	90	120	1.43847	1751	429.988	0	NA	NA	NA	NA	0.18	0.18	0	0.775373	5.0902	0.026	-15.8337	6.99614	2019-05-17	CPT	181862	-224.2	NA	NA	NA	NA	7.16
185_ST_SR_120cm_c4	Loam	reference	c4	120	150	1.29022	2136.98	385.982	0	27.6	53.1	19.3	SaLo	0.15	0.14	0.01	0.541133	5.63133	0.013	-16.2819	6.28903	2019-05-17	CPT	181863	-210.5	8.39862	1.92553	0.166248	0.0195739	7.25
186_ST_SR_150cm_c4	Loam	reference	c4	150	180	1.34285	2538.46	401.486	0	NA	NA	NA	NA	0.21	0.17	0.04	0.683689	6.31502	0.019	-15.6759	5.88317	2019-05-17	CPT	181864	-205.5	NA	NA	NA	NA	7.17
187_ST_SR_180cm_c4	Loam	reference	c4	180	210	1.35473	2939.76	401.297	0	45.6	23.1	31.2	ClLo	0.63	0.63	0	2.5442	8.85922	0.045	-15.3807	7.13838	2019-05-17	CPT	181865	-182.8	16.9819	3.82637	0.293107	0.107874	7.1
188_ST_SR_210cm_c4	Loam	reference	c4	210	240	1.54461	3399.16	459.399	0	NA	NA	NA	NA	0.43	0.43	0	1.98395	10.8432	0.047	-15.1456	5.55953	2019-05-17	CPT	181866	-275.4	NA	NA	NA	NA	7.35
189_ST_SR_240cm_c4	Loam	reference	c4	240	270	1.23897	3769.89	370.726	0	NA	NA	NA	NA	0.24	0.13	0.11	0.482571	11.3257	0.028	-15.6207	5.88904	2019-05-22	CPT	181867	-353.1	NA	NA	NA	NA	7.46
190_ST_SR_270cm_c4	Loam	reference	c4	270	300	1.27636	4151.8	381.911	0	NA	NA	NA	NA	0.25	0.13	0.12	0.497131	11.8229	0.033	-15.9794	5.98473	2019-05-17	CPT	181868	-399	NA	NA	NA	NA	7.39
191_ST_SR_300cm_c4	Loam	reference	c4	300	330	1.36228	4558.93	407.132	0	25.2	44.3	30.6	ClLo	0.45	0.19	0.26	0.775024	12.5979	0.028	-16.7433	1.87241	2019-05-17	CPT	181869	-406.5	9.81586	7.40588	0.295921	0.0804706	7.47
193_ST_SR_0cm_c5	Loam	reference	c5	0	30	1.7002	505.267	505.267	0.00609113	42.3	30.3	27.3	Lo	0.47	0.47	0	2.38597	2.38597	0.063	-18.7989	5.81188	2019-05-17	CPT	181870	-25.5	10.24	3.63711	0.210751	0	7.76
194_ST_SR_30cm_c5	Loam	reference	c5	30	60	1.40671	924.832	419.565	0	48.6	24	27.4	Lo	0.29	0.29	0	1.22028	3.60624	0.049	-15.6095	7.07163	2019-05-17	CPT	181871	-157.4	10.8738	3.85106	0.196172	0.00260986	8.21
195_ST_SR_60cm_c5	Loam	reference	c5	60	90	1.75873	1450.45	525.615	0	33.4	43.7	23	Lo	0.19	0.19	0	1.00057	4.60681	0.035	-16.3067	8.81075	2019-05-17	CPT	181872	-182.3	7.96447	3.34911	0.195405	0	8.1
196_ST_SR_90cm_c5	Loam	reference	c5	90	120	1.22993	1818.47	368.021	0.00609113	NA	NA	NA	NA	0.13	0.13	0	0.47905	5.08586	0.024	-16.2174	6.68752	2019-05-22	CPT	181888	-220.2	NA	NA	NA	NA	7.93
197_ST_SR_120cm_c5	Loam	reference	c5	120	150	1.45995	2255.14	436.67	0	30.4	48.2	21.5	Lo	0.15	0.15	0	0.655989	5.74185	0.018	-16.1148	5.89135	2019-05-22	CPT	181889	-254.3	8.85274	2.92944	0.189011	0.0165291	7.35
198_ST_SR_150cm_c5	Loam	reference	c5	150	180	1.45947	2691.75	436.615	0	NA	NA	NA	NA	0.14	0.14	0	0.612118	6.35397	0.025	-15.9961	6.34219	2019-05-22	CPT	181890	-223.3	NA	NA	NA	NA	7.14
199_ST_SR_180cm_c5	Loam	reference	c5	180	210	1.63802	3177.56	485.804	0	45.7	17.6	36.6	SiClLo	0.57	0.57	0	2.78496	9.13893	0.046	-15.6085	6.99612	2019-05-22	CPT	181891	-209.8	16.7523	6.58301	0.266508	0.109614	7.16
200_ST_SR_210cm_c5	Loam	reference	c5	210	240	1.48398	3619.46	441.9	0	43.1	25.5	31.5	ClLo	0.44	0.37	0.07	1.6411	10.78	0.048	-15.4953	6.24321	2019-05-22	CPT	181892	-281.1	16.393	6.61592	0.328403	0.131798	6.99
201_ST_SR_240cm_c5	Loam	reference	c5	240	270	1.65577	4115.29	495.837	0	NA	NA	NA	NA	0.28	0.09	0.19	0.446656	11.2267	0.025	-16.5958	5.77789	2019-05-22	CPT	181901	-326.8	NA	NA	NA	NA	6.85
205_ST_SR_0cm_c6	Loam	reference	c6	0	30	1.41556	419.911	419.911	0	45.2	28.9	25.9	Lo	0.56	0.56	0	2.36474	2.36474	0.067	-18.2139	7.76846	2019-02-06	CPT	181042	-43.2	11.1882	3.777	0.195149	0	6.81
206_ST_SR_30cm_c6	Loam	reference	c6	30	60	1.82247	963.918	544.007	0	31.8	45.9	22.4	Lo	0.25	0.25	0	1.36343	3.72817	0.043	-15.8317	7.83875	2019-02-14	CPT	181176	-150.2	9.96058	3.38202	0.179803	0.0108744	6.9
207_ST_SR_60cm_c6	Loam	reference	c6	60	90	1.30705	1354.62	390.705	0.0304556	29.3	50.5	20.2	Lo	0.18	0.18	0	0.704537	4.43271	0.032	-16.3363	6.68359	2019-02-06	CPT	181043	-192.8	7.91956	3.14339	0.158063	0.00391478	7.95
208_ST_SR_90cm_c6	Loam	reference	c6	90	120	1.49972	1802.74	448.118	0.0266487	NA	NA	NA	NA	0.2	0.2	0	0.898032	5.33074	0.037	-15.9607	5.54605	2019-02-06	CPT	181044	-227.4	NA	NA	NA	NA	8.16
209_ST_SR_120cm_c6	Loam	reference	c6	120	150	1.31629	2196.05	393.309	0	37.4	43.3	19.3	Lo	0.2	0.2	0	0.788194	6.11893	0.032	-17.0088	6.47716	2019-02-06	CPT	181045	-191.8	8.34872	3.25036	0.175967	0.0260986	7.29
210_ST_SR_150cm_c6	Loam	reference	c6	150	180	1.13117	2534.38	338.332	0	NA	NA	NA	NA	0.15	0.15	0	0.50826	6.62719	0.03	-16.4667	7.03889	2019-02-06	CPT	181046	-229.1	NA	NA	NA	NA	7.27
211_ST_SR_180cm_c6	Loam	reference	c6	180	210	1.58698	3007.24	472.858	0	NA	NA	NA	NA	0.34	0.34	0	1.6132	8.24039	0.042	-15.6032	7.0241	2019-02-06	CPT	181047	-167.7	NA	NA	NA	NA	7.21
212_ST_SR_210cm_c6	Loam	reference	c6	210	240	1.25459	3378.57	371.333	0	48.3	24.8	26.9	Lo	0.67	0.67	0	2.50471	10.7451	0.054	-15.9022	5.73528	2019-02-14	CPT	181177	-157.4	15.1405	3.61243	0.42585	0.297959	7.17
213_ST_SR_240cm_c6	Loam	reference	c6	240	270	1.43832	3807.31	428.735	0	NA	NA	NA	NA	0.35	0.32	0.03	1.37636	12.1215	0.031	-15.1889	6.86824	2019-02-06	CPT	181048	-316.9	NA	NA	NA	NA	7.08
214_ST_SR_270cm_c6	Loam	reference	c6	270	300	1.4161	4231.71	424.405	0	NA	NA	NA	NA	0.36	0.05	0.31	0.212309	12.3338	0.019	-15.4532	6.78588	2019-02-06	CPT	181049	-387.1	NA	NA	NA	NA	7.03
215_ST_SR_300cm_c6	Loam	reference	c6	300	330	2.21772	4897.03	665.316	0	43.5	28.2	28.2	ClLo	0.32	0	0.37	0	12.3338	0.02	-16.0244	5.97115	2019-02-06	CPT	181050	-442.8	14.6015	4.08146	0.301548	0.0713361	7.89
